# Evolutionary and Structural Bioinformatics Reveal GPR89 as a Conserved Solute Carrier Transporter

**DOI:** 10.1101/2025.08.04.668498

**Authors:** Camila A. Quercia-Raty, Luka Robeson, Sebastian E. Brauchi

## Abstract

Also called the Golgi pH regulator (GPHR), GPR89 is an orphan membrane protein found in nearly all eukaryotic lineages. Despite its broad phylogenetic distribution, the evolutionary history, structural diversity, and function of GPR89 remain poorly understood. In this study, we present a comprehensive bioinformatic analysis of GPR89 in Eukarya by integrating phylogenetic reconstruction, genomic synteny, sequence conservation, and structural modeling. While GPR89 is typically encoded as a single-copy gene, we identified lineage-specific duplications in both vascular plants and vertebrates. In contrast to the large sequence conservation, large differences can be observed in whether plants and animals preserve the gene structure flanking GPR89. Structural phylogenetic clustering places GPR89 within the solute carrier (SLC) superfamily, supporting previous reports claiming transporter-like activity rather than GPCR signaling. Predicted structures reveal a unique intracellular hairpin loop and a conserved transmembrane core compatible with transport activity. Our findings provide a unifying framework for interpreting the divergent functional roles reported for GPR89 and establish it as a structurally conserved, evolutionarily stable member of the SLC superfamily.
