## Supplementary material for "Evolutionary and Structural Bioinformatics Reveal GPR89 as a Conserved Solute Carrier Transporter": Supplementary_Table 2.xlsx

### Sheet: Hoja 1
Scientific name	# TM	CDS length	# Exons	AA length	GENE ID	Genome location	Figure
Anolis carolinensis	9	1368	14	455	ENSACAG00000013950	Primary_assembly 3: 161,957,348-161,981,461 reverse strand.	Figure 2A
Aotus nancymaae	9	1368	14	455	ENSANAG00000025157	Scaffold KZ200795.1: 750,717-812,115	Figure 2A
Balaenoptera musculus		757	1		own annotation	Chromosome 17: 69108522-69109275	Figure 2A
Balaenoptera musculus	9	1368	14	455	ENSBMSG00010003553	Primary_assembly 1: 107,498,792-107,543,141 forward strand	Figure 2A
Bos taurus	8	1395	15	464	ENSBTAG00000005809	Primary_assembly 3: 21,675,772-21,742,239	Figure 2A
Callithrix jacchus	9	1368	14	455	ENSCJAG00000002362	Primary_assembly NTIC01013335.1: 41,743,119-41,804,414	Figure 2A
Camelus bactrianus	9	1368	14	455	ENSCDRT00005021149.1	Primary_aseembly 21: 4,004,041-4,038,147	Figure 2A
Camelus dromedarius	9	1368	14	455	ENSCDRG00005013364	Primary_aseembly 21: 4,004,041-4,038,147	Figure 2A
Canis lupus familiaris	9	1368	15	455	ENSCAFG00000011110	Chromosome 17: 58,436,977-58,495,945 forward strand	Figure 2A
Carlito syrichta	9	1368	14	455	ENSTSYG00000026694	Scaffold KE944023.1: 524,680-575,904	Figure 2A
Cavia porcellus	7	1155	12	384	ENSCPOG00000008390	Scaffold DS562857.1: 45,994,209-46,035,856	Figure 2A
Cebus capucinus imitator	9	1368	14	455	ENSCCAG00000028988	Scaffold KV389969.1: 419,575-479,326	Figure 2A
Cercocebus atys	9	1368	14	455	ENSCATG00000036016	Scaffold KQ010292.1: 55,538-114,309	Figure 2A
Cercocebus atys		1366	1		own annotation	KQ010345:1381656-1382288; KQ010345:1380941-1381658	Figure 2A
Chinchilla lanigera	9	1368	13	455	ENSCLAG00000000463	Scaffold JH722028.1: 436,817-493,564	Figure 2A
Chlorocebus sabaeus	9	1367	14	455	ENSCSAG00000001755	Chromosome 20: 13,076,896-13,134,113	Figure 2A
Chlorocebus sabaeus		1364	1		own annotation	Chromosome 17: 44723809:45061170:1	Figure 2A
Choloepus hoffmanni	9	1368	-	455	XM_037826189.1	Chromosome 2: NC_051308.1 (117836548..117892753)	Figure 2A
Colobus angolensis palliatus	9	1368	14	455	ENSCANG00000041707	Scaffold KN981791.1: 1,254,844-1,314,047	Figure 2A
Colobus angolensis palliatus		1355	1		own annotation	Scaffold KN980906.1:2229706:2332300:1	Figure 2A
Cricetulus griseus	9	1368	14	454	own annotation	Scaffold JH000120 1: 498,384-527,830 forward strand	Figure 2A
Crocodylus porosus	9	1368	14	455	ENSCPRG00005011373	Primary_assembly MDVP010000028.1: 13,443,427-13469,791 forward strand	Figure 2A
Dasypus novemcinctus	9	1368	14	455	ENSDNOG00000003690	Scaffold JH568438.1: 15,688-64,091 reverse strand.	Figure 2A
Dipodomys ordii	9	1368	14	455	ENSDORG00000023702	Scaffold KN672385.1: 8,960,999-8,990,980	Figure 2A
Equus caballus	9	1368	14	455	ENSECAG00000013689	Primary_assembly 5: 44,705,645-44,761,458 reverse strand	Figure 2A
Erinaceus europaeus	9	1368	14	455	NCBI:103118455	Chromosome 11: NC_080172.1 (70391447..70718767)	Figure 2A
Felis catus	9	1368	14	455	ENSFCAG00000024477	Chromosome C1: 104,351,018-104,412,503, forward strand	Figure 2A
Fukomys damarensis	9	1368	14	455	ENSFDAG00000005696	Scaffold KN122330.1: 218,393-255,891	Figure 2A
Fukomys damarensis		1055	1		own annotation	KN125474:2073037-2073748;KN125474:2072505-2072746; KN125474:2072845-2072901	Figure 2A
Galeopterus varlegatus	7	1347	-	448	XM_008583248	Scaffold NW_007726207.1 (825956..827746)	Figure 2A
Gallus gallus	9	1368	14	455	ENSGALG00000015491	Chromosome 1: 93,900,144-93,923,220 forward strad	Figure 2A
Gorilla gorilla gorilla	9	1368	16	455	NCBI:101128637	Chromosome 1:NC_073224.2 (124490903..124553703)	Figure 2A
Gorilla gorilla gorilla		1392	1		own annotation	Scaffold CABDO3155667: 1734-2365 2363-3076	Figure 2A
Heterocephalus glaber	9	1368	14	455	ENSHGLG00000008167	Scaffold JH602085.1: 16,978,897-17,023,802	Figure 2A
Heterocephalus glaber		1376	1		own annotation	JH168680:2715880-2716679; JH168680:2715278-2715782	Figure 2A
Homo sapiens	9	1368	14	455	ENSG00000117262	Chromosome 1: 145,607,988-145,670,650	Figure 2A
Homo sapiens	9	1368	14	455	ENSG00000188092	Chromosome 1: 147,928,393-147,993,592	Figure 2A
Homo sapiens		1346	1		ENSG00000216915	Chromosome 6: 27,737,000-27,738,494	Figure 2A
Hylobates moloch	9	1368	14	455	XM_032151628.1	Scaffold NW_022611647.1 (105547442..105623030)	Figure 2A
Ictidomys tridecemlineatus	9	1368	14	455	ENSSTOG00000010189	Scaffold JH39677.1:388,753-427,973 forward strand	Figure 2A
Jaculus jaculus	8	1338	13	445	ENSJJAG00000020361	Scaffold JH725465.1: 13,900,459-13,922,946	Figure 2A
Jaculus jaculus		682	1		own annotation	JH725494_1122732-14671916	Figure 2A
Loxodonta africana	9	1368	14	455	ENSLAFG00000012258	SuperConting Scaffold_127: 1,192,262-1,226,139 forward strand	Figure 2A
Macaca fascicularis	9	1368	14	455	ENSMFAG00000001098	Primary_assembly 1: 103,077,210-103,134,729	Figure 2A
Macaca fascicularis		1170	1		NCBI:102116387	Chromosome 4:NC_088378.1 (145411924..145413395)	Figure 2A
Macaca mulatta	9	1368	14	455	ENSMMUG00000019640	Primary_assembly 1: 103,612,799-103,668,058	Figure 2A
Macaca mulatta		2030	1		NCBI:106997828	4:142470769-142471486	Figure 2A
Macaca nemestrina	9	1368	14	455	ENSMNEG00000030135	Scaffold KQ009216.1: 2,453,805-2,509,931	Figure 2A
Macaca nemestrina		1368	1		own annotation	KQ005374:2188696-2189328; KQ005374:2187981-2188698	Figure 2A
Mandrillus leucophaeus	9	1368	14	455	ENSMLEG00000029169	Scaffold KN977000.1: 176,013-243,419	Figure 2A
Mandrillus leucophaeus		1359	1		own annotation	KN976179:830122-830840 ; KN976179:829494-830124	Figure 2A
Marmota marmota marmota	9	1368	14	455	ENSMMMG00000015172	Primary_assembly CZRN01000147.1: 670,620-711,962	Figure 2A
Meriones unguiculatus	9	1368	14	455	ENSMUGG00000012649	Primary_aseembly_NHTI01001403.1:214,145-254,694 Forward strand	Figure 2A
Microcebus murinus	9	1368	14	455	ENSMICG00000005562	Chromosome 2: 109,996,198-110,040,714	Figure 2A
Microtus ochrogaster	9	1368	14	455	own annotation	Chromosome 21: 4,938,393-4,966,027 reverse strand	Figure 2A
Monodelphis domestica	9	1368	14	455	ENSMODG00000018742	Primary_assembly 2: 494,086,606-494,128,335 forward strand.	Figure 2A
Mus musculus	9	1368	14	455	MGP_LPJ_G0027562	Chromosome 3: 99,045,027-99,082,678	Figure 2A
Myotis myotis	9	1368	-	455	XM_036342526.1	Scaffold NW_023416322.1 (4915097..4962920)	Figure 2A
Nomascus leucogenys	9	1367	14	455	ENSNLEG00000005551	Chromosome 12: 56,882,007-56,950,015	Figure 2A
Nomascus leucogenys		1266	5		ENSNLEG00000036333	Chromosome 1a: 72,974,659-72,976,025	Figure 2A
Ochotona curzoniae	9	1368	-	455	XM_040998358.1	Scaffold NW_024467083.1 (28156458..28200788)	Figure 2A
Octodon degus	9	1368	14	455	ENSODEG00000000161	Scaffold JH651846.1: 713,715-762,829	Figure 2A
Octodon degus		465	1		own annotation	Scaffold JH651741:3295981-3296309	Figure 2A
Ornithorhynchus anatinus	9	1368	14	455	ENSOANG00000009733	Primary_assembly 16: 972,037-984,705 forward strand.	Figure 2A
Oryctolagus cuniculus	9	1368	14	455	ENSOCUG00000002960	Chromosome 13: 43,070,957-43,138,457	Figure 2A
Oryctolagus cuniculus		417	1		own annotation	Chromosome 9: 14264281:14348957:1	Figure 2A
Otolemur garnettii	9	1368	14	455	ENSOGAG00000003605	Scaffold GL873592.1: 412,105-463,475	Figure 2A
Ovis orientalis aries	9	1368	14	455	ENSOARG00020003006	Primary_assembly 1: 98,965,608-99,014,825	Figure 2A
Pan paniscus		1354	1		ENSPPAG00000045322	Chromosome 6: 28,235,302-28,251,357	Figure 2A
Pan troglodytes	9	1368	14	455	ENSPTRG00000001213	Chromosome 1: 111,577,454-111,636,332 f	Figure 2A
Pan troglodytes		1356	1		own annotation	Chromosome 1: 111,577,454-111,636,332 f	Figure 2A
Papio anubis	9	1368	14	455	ENSPANG00000010866	Chromosome 1: 117,779,945-117,838,341	Figure 2A
Papio anubis		1366	2		ENSPANG00000045397	Chromosome 4: 27,512,437-27,513,720	Figure 2A
Peromyscus maniculatus bairdi	9	1368	14	455	ENSPEMG00000000972	Primary_assembly_6: 72,876,487-72,916,275 reverse strand	Figure 2A
Phascolarctos cinereus	9	1368	14	455	ENSPCIG00000027174	Primary_assembly MSTS01000005.1: 30,941,939-30,983,479 forward strand.	Figure 2A
Phascolarctos cinereus		465	1		own annotation	MSTS01000018:18384025-18384424	Figure 2A
Pongo abelii	9	1368	15	455	ENSPPYG00000000940	Chromosome 1: 105,998,575-106,067,441	Figure 2A
Prolemur simus	9	1362	14	455	ENSPSMG00000013481	Primary_assembly MPIZ01000215.1: 402,668-446,230	Figure 2A
Propithecus coquereli	9	1104	11	455	ENSPCOG00000026855	Scaffold KQ021480.1: 3,547,669-3,601,689	Figure 2A
Pteropus vampyrus	9	1368	14	455	ENSPVAG00000014491	GeneScaffold_2897: 272,930-309,627 reverse strand.	Figure 2A
Rhinolophus ferrumequinum	9	1368	-	455	XM_033092315.1	Chromosome 22:NC_046305.1 (49937502..49970711)	Figure 2A
Rhinopithecus roxellana	9	1372	14	455	ERSPPAG00000031200	Scaffold KN297205.1: 547,825-611,533	Figure 2A
Rhinopithecus roxellana	9	1137	4	378	ENSRROG00000037353	Scaffold KN294443.1: 720,607-721,886	Figure 2A
Sapajus apella	9	1368	14	455	116543393	Scaffold NW_022437127.1 (801196..860612)	Figure 2A
Sarcophilus harrisii	9	1368	-	455	XM_031967412.1	Chromosome 4: NC_045429.1 (424434423..424471530)	Figure 2A
Sciurus vulgaris	9	1368	14	455	ENSSVLG00005003882	Primary_assembly 1: 110,505,832-110,553,567	Figure 2A
Sorex araneus	9	1368	-	455	XM_004619228.1	Chromosome 11: NC_080172.1 (70391447..70718767)	Figure 2A
Spermophilus dauricus	8	1317	13	439	ENSSDAG00000019810	Primary_assembly KZ295252.1: 402,475-461,968 reverse strand	Figure 2A
Sus scrofa	9	1368	15	455	ENSSSCG00000006694	Chromosome 4: 99,632,297-99,712,226 reverse strand	Figure 2A
Theropithecus gelada	9	1368	14	455	ENSTGEG00000009677	Primary_assembly 1: 12,779,580-12,837,679	Figure 2A
Theropithecus gelada		1363	1		own annotation	Primary_assembly:Tgel_1.0:4:30546288:30649389:1	Figure 2A
trachypithecus francoisi	9	1368	15	455	XP_033053785.1	Scaffold NW_022681470.1 (101286037..101348849)	Figure 2A
Tupaia belangeri	9	1368	13	455	ENSTBEG00000009699	GeneScaffold_4593: 94,170-124,424	Figure 2A
Tupaia belangeri		764	1		own annotation	Scaffold 124009: 1:100039:1:4000:1	Figure 2A
Tupia chinese	9	1368	-	455	XM_006157145.3	Scaffold NW_006160042.1 (671989..712834)	Figure 2A
Tursiops truncatus		733	1		own annotation	Scaffold_89369:74289-75018	Figure 2A
Tursiops truncatus	9	1368	-	455	XM_019919934.2	Scaffold_89369:74289-75018	Figure 2A
Urocitellus parryii	9	1368	14	455	ENSUPAG00010023682	Primary_Assenbly QVIC01000966.1: 197,786-238,091 forward strand	Figure 2A
Ursus maritimus	9	1368	14	455	ENSUMAG00000010086	Primary_assembly KK498750.1: 849,949-908,275	Figure 2A
Vombatus ursinus	9	1368	14	455	ENSVURG00010002174	Primary_assembly UNPS02014768.1: 7,323,325-7,367,141 reverse strand.	Figure 2A
Vombatus ursinus	9	1368	14	455	ENSVURG00010001054	Primary_assembly UNPS02014768.1: 37,349,482-37,393,312 reverse strand.	Figure 2A
Vombatus ursinus		1352	1		own annotation	UNPS02014830:3136525-3137722	Figure 2A
Scientific name	# TM	CDS length	# Exons	AA length	GENE ID	Genome location	Figure
Actinidia chinensis	9	1407	13	468	CEY00_Acc20433	Chromosome LG18: 13,800,803-13,817,591 reverse strand.	Figure 2B
Actinidia chinensis	9	1407	13	468	CEY00_Acc20440	Chromosome LG18: 13,909,202-13,924,669 reverse strand.	Figure 2B
Aegilops tauschii	9	1407	12	468	AET2Gv20964500	Chromosome 2D: 545,146,119-545,151,416 forward strand.	Figure 2B
Amborella trichopoda	9	1407	13	468	AMTR_s00048p00216790	SuperContig AmTr_v1.0_scaffold00048: 4,314,066-4,358,473 forward strand.	Figure 2B
Arabidopsis lyrata	9	1407	13	467	fgenesh2_kg.2__633__AT1G64990.1	Chromosome 7: 6,127,375-6,132,545 forward strand.	Figure 2B
Arabidopsis lyrata	9	1404	13	468	scaffold_701513.1	Chromosome 2: 7,910,129-7,916,798 reverse strand.	Figure 2B
Beta vulgaris	9	1404	13	467	BVRB_3g049480	Chromosome 3: 1,675,565-1,686,914 reverse strand.	Figure 2B
Brachypodium distachyon	9	1407	12	468	BRADI_5g20597v3	Chromosome 5: 23,591,161-23,597,600 reverse strand.	Figure 2B
Brassica oleracea	9	1407	13	468	Bo2g051000	Chromosome C2: 14,525,378-14,530,132 reverse strand.	Figure 2B
Brassica oleracea	9	1407	13	468	Bo1g049540	Chromosome C1: 14,102,087-14,105,971 reverse strand.	Figure 2B
Brassica rapa	9	1407	13	468	A02p019290.1_BraROA	Primary_assembly A02: 8,927,019-8,931,655 reverse strand.	Figure 2B
Brassica rapa	9	1407	13	468	A01p020490.1_BraROA	Primary_assembly A01: 10,054,183-10,057,925 reverse strand.	Figure 2B
Cajanus cajan	9	1428	11	475	C.cajan_21121	Primary_assembly 4: 2,459,883-2,468,915 forward strand.	Figure 2B
Camelina sativa	6	1260	12	419	Csa11g016440	Chromosome 11: 7,301,599-7,307,651 forward strand.	Figure 2B
Camelina sativa 1	9	1440	13	479	Csa10g015180	Chromosome 10: 6,302,482-6,307,196 forward strand.	Figure 2B
Camelina sativa 2	8	1278	12	425	Csa12g023080	Chromosome 12: 7,001,129-7,005,507 forward strand.	Figure 2B
Cannabis sativa	9	1407	13	468	evm.TU.05.158	Chromosome 5: 2,776,950-2,782,606 reverse strand.	Figure 2B
Chenopodium quinoa	9	1332	12	443	AUR62002093	Chromosome 11: 8,378,708-8,386,493 reverse strand.	Figure 2B
Chenopodium quinoa 2	8	1491	12	496	AUR62028211	Chromosome 12: 1,071,368-1,079,413 forward strand.	Figure 2B
Citrus clementina	9	1407	13	468	CICLE_v10031435mg	SuperContig KI536726: 17,888,679-17,894,409 forward strand.	Figure 2B
Coffea canephora	7	1143	10	380	GSCOC_T00019785001	Chromosome 2: 114,572-126,832 forward strand.	Figure 2B
Corymbia citriodora	9	1407	13	468	gene-BT93_K2493	Primary_assembly 11: 30,528,620-30,539,943 reverse strand.	Figure 2B
Cucumis melo	9	1446	13	468	MELO3C021899.2	SuperContig contig12: 5,483,373-5,506,866 forward strand.	Figure 2B
Cynara cardunculus	9	1407	13	468	Ccrd_014092	SuperContig scaffold_69: 227,769-240,081 reverse strand.	Figure 2B
Daucus carota	6	1149	12	382	DCAR_020429	Chromosome 6: 31,490,829-31,504,946 forward strand.	Figure 2B
Eucalyptus grandis	9	1392	13	463	EUGRSUZ_K00067	SuperContig KK198763: 1,403,488-1,413,440 forward strand.	Figure 2B
Glycine max	9	1428	11	475	GLYMA_11G109900	Chromosome 11: 8,378,708-8,386,493 reverse strand.	Figure 2B
Glycine max 2	9	1407	12	468	GLYMA_12G014800	Chromosome 12: 1,071,368-1,079,413 forward strand.	Figure 2B
GTG1 Arabidopsis thaliana	9	1407	13	467	AT1G64990	Chromosome 1: 24,139,851-24,146,281 reverse strand.	Figure 2B
GTG2 Arabidopsis thaliana	9	1404	13	468	AT4G27630	Chromosome 4: 13,791,642-13,797,305 reverse strand.	Figure 2B
Leersia perrieri	9	1407	12	468	LPERR04G19750	Chromosome 4: 18,760,924-18,765,223 reverse strand.	Figure 2B
Nicotina attenuata	9	1410	13	469	GTG2 (A4A49_22039)	Chromosome 7: 6,635,600-6,646,908 forward strand.	Figure 2B
Olea europea	9	1407	13	468	OE9A000663	Primary_assembly CACTIH010009206.1: 297,221-315,862 reverse strand.	Figure 2B
Olea europea	9	1494	14	468	OE9A004985	Primary_assembly 2: 24,899,070-24,921,212 reverse strand.	Figure 2B
Oryza sativa subsp japonica	9	1407	12	468	Os04g0600800	Chromosome 4: 30,311,574-30,316,221 reverse strand.	Figure 2B
Oryza sativa subsp. indica	9	1407	12	468	BGIOSGA014418	Chromosome 4: 29,180,861-29,184,883 reverse strand.	Figure 2B
Pisum sativum	9	1407	11	468	Psat7g155320	Primary_assembly 7LG7: 290,562,183-290,570,700 forward strand.	Figure 2B
Quercus lobata	9	1398	13	466	QL09p020758	Chromosome 9: 20,745,635-20,769,939 forward strand.	Figure 2B
Solanum lycopersicum	9	1410	13	469	Solyc07g045330.3	Chromosome 7: 58,553,008-58,563,916 forward strand.	Figure 2B
Solanum tuberosum	4	750	8	249	PGSC0003DMG401017405	Chromosome 7: 43,334,699-43,339,948 forward strand.	Figure 2B
Solanum tuberosum 2	5	549	4	182	PGSC0003DMG401017405	Chromosome 7: 43,328,148-43,333,383 forward strand.	Figure 2B
Teobroma cacao	9	1407	13	468	TCM_025560	Chromosome 5: 33,438,808-33,457,661 reverse strand.	Figure 2B
Triticum aestivum	9	1407	12	468	TraesCS2D02G435300	Chromosome 2D: 546,424,152-546,429,441 forward strand.	Figure 2B
Triticum aestivum	9	1407	12	468	TraesCS2A02G438900	Chromosome 2A: 689,946,651-689,953,223 reverse strand.	Figure 2B
Triticum aestivum	9	1407	12	468	TraesCS2B02G458500	Chromosome 2B: 653,255,415-653,260,650 forward strand.	Figure 2B
Triticum turgidum	9	1407	12	468	TRITD2Av1G252850	Chromosome 2A: 684,634,647-684,639,954 reverse strand.	Figure 2B
Triticum turgidum	9	1407	12	468	TRITD2Bv1G214280	Chromosome 2B: 641,775,306-641,779,682 forward strand.	Figure 2B
Vitis vinifera	9	1407	13	468	Vitvi16g01510	Chromosome 16: 1,005,653-1,029,646 forward strand.	Figure 2B
Zea mays	9	1407	12	468	Zm00001eb430290	Chromosome 10: 143,161,685-143,166,855 reverse strand.	Figure 2B
Zostera marina	9	1410	13	469	LFYR01000252.1	unknown	Figure 2B
