## Supplementary material for "Evolutionary and Structural Bioinformatics Reveal GPR89 as a Conserved Solute Carrier Transporter": Supplementary_Tables1.xlsx

### Sheet: SUPP Table 1
Scientific species name	# TM	CDS length	# Exons	AA length	GENE ID
Spizellomyces punctatus	9	1539	11	512	XM_016749776.1
Piromyces finnis	9	1416	11	471	ORX45040
Achlya hypogyna	9	1434	6	477	ACHHYP_0300
Phytophthora ramorum	9	1455	3	484	Phyra81255
Pythium ultimum	9	1464	4	487	PYU1_G008235
Saprolegnia diclina	9	1422	6	473	SDRG_03620
Plasmodiophora brassicae	9	1389	3	462	PBRA_002872
Toxoplasma gondii VEG	9	2256	1	751	TGVEG_286490
Bigelowiella natans	5	888	12	296	estExt_fgenesh1_pg.C_400118
Lacceria amethystina	8	1521	10	506	K443DRAFT_96034
Tetrahymena thermophila	9	1512	9	504	TTHERM_00190920
Paramecium tetraurelia	8	1344	4	447	GSPATT00029617001
Trypanosoma brucei	8	1449	1	483	Tb927.8.1530
Reticulomyxa filosa	7	1611	3	536	RFI_14942
Galdieria sulphuraria	9	1410	4	469	Gasu_10810
Monosiga brevicollis	9	1362	15	453	EDQ87223
Salpingoeca rosetta	9	1362	14	453	EGD75084
Neofusicoccum parvum	9	1611	2	536	UCRNP2_3375
Neurospora crassa	9	1830	1	609	NCU00005
Blumeria graminis	8	1596	1	531	BGT96224_239
Saccharomyces cerevisiae	8	1659	1	552	YHR078W
Capsaspora owczarzaki	9	1416	12	471	CAOG_005654
Dictyostelium purpureum	9	1341	3	447	EGC32965
Dictyostelium discoideum	9	1644	3	547	DDB_G0283855
Tieghemostelium lacteum	9	1437	4	478	DLAC_05436
Micromonas pusilla	5	1161	1	386	XM_003061304.1
Chara braunii	9	1413	13	470	CBR_g72647
Klebsormidium nitens	9	1422	11	473	KFL_003260060
Chlamydomonas reinhardtii	9	1599	11	532	CHLRE_16g674739v5
Chlorella variabilis	9	1452	9	483	17355732 / XM_005848451.1
Chlorella variabilis 2	9	1446	7	481	SIDB01000011
Actinidia chinensis	9	1407	13	468	CEY00_Acc20433
Actinidia chinensis	9	1407	13	468	CEY00_Acc20440
Vitis vinifera	9	1407	13	468	Vitvi16g01510
Jatropha curcas	9	1407	15	468	XM_012214868.1
Populus trichocarpa	9	1410	13	469	Potri.013G077700.v4.1
Quercus lobata	9	1398	13	466	QL09p020758
Citrus clementina	9	1407	13	468	CICLE_v10031435mg
Gossypium arboreum	9	1380	14	459	JRRC01331309.1
Teobroma cacao	9	1407	13	468	TCM_025560
Daucus carota	6	1149	12	382	DCAR_020429
Cynara cardunculus	9	1407	13	468	Ccrd_014092
Cucumis melo	9	1446	13	468	MELO3C021899.2
Cucumis sativus	9	1443	13	480	Csa_2G233760
Cannabis sativa	9	1407	13	468	evm.TU.05.158
Corymbia citriodora	9	1407	13	468	gene-BT93_K2493
Eucalyptus grandis	9	1392	13	463	EUGRSUZ_K00067
Nicotina attenuata	9	1410	13	469	GTG2 (A4A49_22039)
Solanum lycopersicum	9	1410	13	469	Solyc07g045330.3
Solanum tuberosum	4	750	8	249	PGSC0003DMG401017405
Solanum tuberosum 2	5	549	4	182	PGSC0003DMG402017405
Erythranthe guttatus	9	1407	13	468	XM_012997556.1
Cajanus cajan	9	1428	11	475	C.cajan_21121
Glycine max	9	1428	11	475	GLYMA_11G109900
Glycine max 2	9	1407	12	468	GLYMA_12G014800
Pisum sativum	9	1407	11	468	Psat7g155320
Beta vulgaris	9	1404	13	467	BVRB_3g049480
Chenopodium quinoa	9	1332	12	443	AUR62002093
Chenopodium quinoa 2	8	1491	12	496	AUR62028211
Amborella trichopoda	9	1407	13	468	AMTR_s00048p00216790
Camelina sativa 1	9	1440	13	479	Csa10g015180
Camelina sativa 2	8	1278	12	425	Csa12g023080
Arabidopsis lyrata	9	1407	13	467	fgenesh2_kg.2__633__AT1G64990.1
Arabidopsis thaliana	9	1407	13	467	AT1G64990
Brassica oleracea	9	1407	13	468	Bo2g051000
Brassica rapa	9	1407	13	468	A02p019290.1_BraROA
Arabidopsis lyrata	9	1404	13	468	scaffold_701513.1
Arabidopsis thaliana	9	1404	13	468	ATG27630
Brassica oleracea	9	1407	13	468	Bo1g049540
Brassica rapa	9	1407	13	468	A01p020490.1_BraROA
Camelina sativa	6	1260	12	419	Csa11g016440
Cryptomeria japonica	9	1407	13	468	XM_057984420.2
Sequoiadendron giganteum	3	300	3	110	SEGI_05893
Picea glauca	9	1407	-	468	BT114622.1
Coffea canephora	7	1143	10	380	GSCOC_T00019785001
Zostera marina	9	1410	13	469	LFYR01000252.1
Aegilops tauschii	9	1407	12	468	AET2Gv20964500
Triticum aestivum	9	1407	12	468	TraesCS2D02G435300
Triticum aestivum	9	1407	12	468	TraesCS2A02G438900
Triticum turgidum	9	1407	12	468	TRITD2Av1G252850
Triticum aestivum	9	1407	12	468	TraesCS2B02G458500
Triticum turgidum	9	1407	12	468	TRITD2Bv1G214280
Brachypodium distachyon	9	1407	12	468	BRADI_5g20597v3
Leersia perrieri	9	1407	12	468	LPERR04G19750
Oryza sativa subsp. indica	9	1407	12	468	BGIOSGA014418
Oryza sativa subsp japonica	9	1407	12	468	Os04g0600800
Zea mays	9	1407	12	468	Zm00001eb430290
Marchantia polymorpha	9	1401	13	466	MARPO_0094s0006
Sequoiadendron giganteum	4	486	2	161	SEGI_13634
Selaginella moellendorffii	9	1395	1	464	SELMODRAFT_235006
Selaginella moellendorffii	9	1395	1	464	SELMODRAFT_235594
Sequoiadendron giganteum	1	333	3	99	SEGI_29432
Mizuhopecten yessoensis	9	1377	15	458	LOC110460524
Lingula anatina	9	1371	14	456	g26372
Lingula anatina	7	1218	13	405	g5035
Octopus bimaculoides	9	1569	16	522	Ocbimv22008247m.g
Nematosella vectensis	9	1380	2	459	NEMVEDRAFT_v1g192049
Actinia equina	9	1374	2	457	EGACTEQ4350033002
Actinia equina	9	1374	2	457	EGACTEQ4350031686
Anolis carolinensis	9	1368	14	455	ENSACAG00000013950
Crocodylus porosus	9	1368	14	455	ENSCPRG00005011373
Gallus gallus	9	1368	14	455	ENSGALG00000015491
Canis lupus familiaris	9	1368	15	455	ENSCAFG00000011110
Turiops truncatus	9	1368	1	455	XM_019919934.2
Homo sapiens	9	1368	14	455	ENSG00000117262
Homo sapiens	9	1368	14	455	ENSG00000188092
Macaca mulata	9	1368	14	455	ENSMMUG00000019640
Oryctolagus cuniculus	9	1368	14	455	ENSOCUG00000002960
Mus musculus	9	1368	14	455	MGP_LPJ_G0027562
Phascolarctos cinereus	9	1368	14	455	ENSPCIG00000027174
Bufo bufo	9	1368	14	455	120994449
Xenopus laevis	9	1368	14	455	446579
Cyprinus carpio	6	1071	11	356	ENSCCRG00000000234
Cyprinus carpio	9	1311	14	436	ENSCCRG00000040982
Danio rerio	9	1368	14	455	EBSDARG00000077983
Salmo salar	9	1344	14	447	ENSSSAG00000065376
Salmo salar	8	1266	13	421	ENSSSAG00000039255
Oreochromis niloticus	9	1368	14	455	ENSONIG00000014375
Petromyzon marinus	9	1368	14	455	ENSPMAG00000035889
Strongylocentrotus purpuratus	9	1371	13	456	LOC575810
Trichoplax adhaerens	9	1356	18	451	TriadG23402
Helobdella robusta	9	1371	15	456	XM_009025335.1
Daphnia magna	9	1401	10	466	XM_032938018.2
Apis melifera	9	1559	8	452	LOC551156
Eptatretus burgeri	6	1158	11	385	ENSEBUG00000002689
Drosophila melanogaster	9	1368	7	455	GPHR Fbgn00339955
Caenorhabditis elegans	9	1398	5	465	Y75B8A.16
Caenorhabditis elegans	9	1383	10	460	C11H1.2
Anopheles gambiae	9	1539	5	436	AGAP011252
Ramazzottius varieornatus	9	1395	13	464	BDGG01000001.1
